# Quality control of blood plasma for mass-spectrometry proteomic research

**DOI:** 10.64898/2026.01.15.699696

**Authors:** Anastasia V. Vakaryuk, Ivan O. Butenko, Natalia A. Kitsilovskaya, Alexey V. Kovalenko, Veronica D. Gremyacheva, Grigory L. Kozhemyakin, Angelina A. Lebedeva, Nikita M. Baraboshkin, Oleg V. Fedorov, Vadim M. Govorun

**Affiliations:** Research Institute for Systems Biology and Medicine (RISBM)

**Keywords:** mass spectrometry, plasma proteomics, sample quality

## Abstract

Mishandling of samples during blood plasma preparation may lead to biases in proteomic analysis and false interpretation of data. Previous plasma proteome profiling study (*Geyer, Mann et al*., 2019) described proteins that may serve to indicate poor plasma sample quality. We have established a targeted quantitative method for three prominent panels of markers proposed by previous study for exclusion of hemolyzed and coagulation samples. We conducted a model experiment similar to *Geyer, Mann et al*., with both panoramic and targeted detection and investigated the feasibility of application internal control for hemolysis in targeted proteomic analysis by using incorrectly collected plasma. We propose to include plasma sample hemolysis assessment into standard MRM analysis and associated sample exclusion criteria.
