## Supplemental 2 for "Quality control of blood plasma for mass-spectrometry proteomic research"

### Sheet: Sheet1
	Sequence	Sample	fM/mkl
1	VGEANPK	Albumin for NAT_1	15442.3
2	AQGYSGLSVK	Albumin for NAT_1	9135.71
3	NIQSLEVIGK	Albumin for NAT_1	5145.24
4	ADGLAVIGVLMK	Albumin for NAT_1	675.595
5	AVEDEATK	Albumin for NAT_1	16892.3
6	GLLGAQAK	Albumin for NAT_1	19691.1
7	GLGELQELYLK	Albumin for NAT_1	3813.1
8	TLPPGLLTPTPK	Albumin for NAT_1	2570.83
9	LTEMETLQSQLMAEK	Albumin for NAT_1	2620.24
10	DTVQIHDITGK	Albumin for NAT_1	2247.62
11	TSTADYAMFK	Albumin for NAT_1	7597.62
12	YEASILTHDSSIR	Albumin for NAT_1	4919.05
13	DALSSVQESQVAQQAR	Albumin for NAT_1	1576.19
14	DDVGDR	Albumin for NAT_1	2029.76
15	DMFQETMEAMR	Albumin for NAT_1	2261.9
16	ELLESYIDGR	Albumin for NAT_1	513.095
17	GSLPTFR	Albumin for NAT_1	14392.9
18	TVIGPDGHK	Albumin for NAT_1	4586.31
19	VGAHAGEYGAEALER	Albumin for NAT_1	7348.81
20	VNVDAVGGEALGR	Albumin for NAT_1	2994.64
21	VNVDEVGGEALGR	Albumin for NAT_1	2021.43
22	VSHLLGINVTDFTR	Albumin for NAT_1	6741.07
23	ISQLTR	Albumin for NAT_1	14650.6
24	HQLYIDETVNSNIPTNLR	Albumin for NAT_1	4472.62
25	GTVEPQLEAR	Albumin for NAT_1	3802.38
26	NLGTALAELR	Albumin for NAT_1	5854.17
27	SAQPASAEPR	Albumin for NAT_1	8248.21
28	GIDQNMFQK	Albumin for NAT_1	4170.24
29	TLPAAAFR	Albumin for NAT_1	7023.81
30	VGPLVAGR	Albumin for NAT_1	3053.57
31	VGEANPK	Albumin for NAT_2	7721.13
32	AQGYSGLSVK	Albumin for NAT_2	4567.86
33	NIQSLEVIGK	Albumin for NAT_2	2572.62
34	ADGLAVIGVLMK	Albumin for NAT_2	337.798
35	AVEDEATK	Albumin for NAT_2	8446.13
36	GLLGAQAK	Albumin for NAT_2	9845.54
37	GLGELQELYLK	Albumin for NAT_2	1906.55
38	TLPPGLLTPTPK	Albumin for NAT_2	1285.42
39	LTEMETLQSQLMAEK	Albumin for NAT_2	1310.12
40	DTVQIHDITGK	Albumin for NAT_2	1123.81
41	TSTADYAMFK	Albumin for NAT_2	3798.81
42	YEASILTHDSSIR	Albumin for NAT_2	2459.52
43	DALSSVQESQVAQQAR	Albumin for NAT_2	788.095
44	DDVGDR	Albumin for NAT_2	1014.88
45	DMFQETMEAMR	Albumin for NAT_2	1130.95
46	ELLESYIDGR	Albumin for NAT_2	256.548
47	GSLPTFR	Albumin for NAT_2	7196.43
48	TVIGPDGHK	Albumin for NAT_2	2293.15
49	VGAHAGEYGAEALER	Albumin for NAT_2	3674.4
50	VNVDAVGGEALGR	Albumin for NAT_2	1497.32
51	VNVDEVGGEALGR	Albumin for NAT_2	1010.71
52	VSHLLGINVTDFTR	Albumin for NAT_2	3370.54
53	ISQLTR	Albumin for NAT_2	7325.3
54	HQLYIDETVNSNIPTNLR	Albumin for NAT_2	2236.31
55	GTVEPQLEAR	Albumin for NAT_2	1901.19
56	NLGTALAELR	Albumin for NAT_2	2927.08
57	SAQPASAEPR	Albumin for NAT_2	4124.11
58	GIDQNMFQK	Albumin for NAT_2	2085.12
59	TLPAAAFR	Albumin for NAT_2	3511.9
60	VGPLVAGR	Albumin for NAT_2	1526.79
61	VGEANPK	Albumin for NAT_3	3860.57
62	AQGYSGLSVK	Albumin for NAT_3	2283.93
63	NIQSLEVIGK	Albumin for NAT_3	1286.31
64	ADGLAVIGVLMK	Albumin for NAT_3	168.899
65	AVEDEATK	Albumin for NAT_3	4223.07
66	GLLGAQAK	Albumin for NAT_3	4922.77
67	GLGELQELYLK	Albumin for NAT_3	953.274
68	TLPPGLLTPTPK	Albumin for NAT_3	642.708
69	LTEMETLQSQLMAEK	Albumin for NAT_3	655.06
70	DTVQIHDITGK	Albumin for NAT_3	561.905
71	TSTADYAMFK	Albumin for NAT_3	1899.4
72	YEASILTHDSSIR	Albumin for NAT_3	1229.76
73	DALSSVQESQVAQQAR	Albumin for NAT_3	394.048
74	DDVGDR	Albumin for NAT_3	507.44
75	DMFQETMEAMR	Albumin for NAT_3	565.476
76	ELLESYIDGR	Albumin for NAT_3	128.274
77	GSLPTFR	Albumin for NAT_3	3598.21
78	TVIGPDGHK	Albumin for NAT_3	1146.58
79	VGAHAGEYGAEALER	Albumin for NAT_3	1837.2
80	VNVDAVGGEALGR	Albumin for NAT_3	748.661
81	VNVDEVGGEALGR	Albumin for NAT_3	505.357
82	VSHLLGINVTDFTR	Albumin for NAT_3	1685.27
83	ISQLTR	Albumin for NAT_3	3662.65
84	HQLYIDETVNSNIPTNLR	Albumin for NAT_3	1118.15
85	GTVEPQLEAR	Albumin for NAT_3	950.595
86	NLGTALAELR	Albumin for NAT_3	1463.54
87	SAQPASAEPR	Albumin for NAT_3	2062.05
88	GIDQNMFQK	Albumin for NAT_3	1042.56
89	TLPAAAFR	Albumin for NAT_3	1755.95
90	VGPLVAGR	Albumin for NAT_3	763.393
91	VGEANPK	Albumin for NAT_4	1930.28
92	AQGYSGLSVK	Albumin for NAT_4	1141.96
93	NIQSLEVIGK	Albumin for NAT_4	643.155
94	ADGLAVIGVLMK	Albumin for NAT_4	84.4494
95	AVEDEATK	Albumin for NAT_4	2111.53
96	GLLGAQAK	Albumin for NAT_4	2461.38
97	GLGELQELYLK	Albumin for NAT_4	476.637
98	TLPPGLLTPTPK	Albumin for NAT_4	321.354
99	LTEMETLQSQLMAEK	Albumin for NAT_4	327.53
100	DTVQIHDITGK	Albumin for NAT_4	280.952
101	TSTADYAMFK	Albumin for NAT_4	949.702
102	YEASILTHDSSIR	Albumin for NAT_4	614.881
103	DALSSVQESQVAQQAR	Albumin for NAT_4	197.024
104	DDVGDR	Albumin for NAT_4	253.72
105	DMFQETMEAMR	Albumin for NAT_4	282.738
106	ELLESYIDGR	Albumin for NAT_4	64.1369
107	GSLPTFR	Albumin for NAT_4	1799.11
108	TVIGPDGHK	Albumin for NAT_4	573.289
109	VGAHAGEYGAEALER	Albumin for NAT_4	918.601
110	VNVDAVGGEALGR	Albumin for NAT_4	374.33
111	VNVDEVGGEALGR	Albumin for NAT_4	252.679
112	VSHLLGINVTDFTR	Albumin for NAT_4	842.634
113	ISQLTR	Albumin for NAT_4	1831.32
114	HQLYIDETVNSNIPTNLR	Albumin for NAT_4	559.077
115	GTVEPQLEAR	Albumin for NAT_4	475.298
116	NLGTALAELR	Albumin for NAT_4	731.771
117	SAQPASAEPR	Albumin for NAT_4	1031.03
118	GIDQNMFQK	Albumin for NAT_4	521.28
119	TLPAAAFR	Albumin for NAT_4	877.976
120	VGPLVAGR	Albumin for NAT_4	381.696
121	VGEANPK	Albumin for NAT_5	965.141
122	AQGYSGLSVK	Albumin for NAT_5	570.982
123	NIQSLEVIGK	Albumin for NAT_5	321.577
124	ADGLAVIGVLMK	Albumin for NAT_5	42.2247
125	AVEDEATK	Albumin for NAT_5	1055.77
126	GLLGAQAK	Albumin for NAT_5	1230.69
127	GLGELQELYLK	Albumin for NAT_5	238.318
128	TLPPGLLTPTPK	Albumin for NAT_5	160.677
129	LTEMETLQSQLMAEK	Albumin for NAT_5	163.765
130	DTVQIHDITGK	Albumin for NAT_5	140.476
131	TSTADYAMFK	Albumin for NAT_5	474.851
132	YEASILTHDSSIR	Albumin for NAT_5	307.44
133	DALSSVQESQVAQQAR	Albumin for NAT_5	98.5119
134	DDVGDR	Albumin for NAT_5	126.86
135	DMFQETMEAMR	Albumin for NAT_5	141.369
136	ELLESYIDGR	Albumin for NAT_5	32.0685
137	GSLPTFR	Albumin for NAT_5	899.554
138	TVIGPDGHK	Albumin for NAT_5	286.644
139	VGAHAGEYGAEALER	Albumin for NAT_5	459.301
140	VNVDAVGGEALGR	Albumin for NAT_5	187.165
141	VNVDEVGGEALGR	Albumin for NAT_5	126.339
142	VSHLLGINVTDFTR	Albumin for NAT_5	421.317
143	ISQLTR	Albumin for NAT_5	915.662
144	HQLYIDETVNSNIPTNLR	Albumin for NAT_5	279.539
145	GTVEPQLEAR	Albumin for NAT_5	237.649
146	NLGTALAELR	Albumin for NAT_5	365.885
147	SAQPASAEPR	Albumin for NAT_5	515.513
148	GIDQNMFQK	Albumin for NAT_5	260.64
149	TLPAAAFR	Albumin for NAT_5	438.988
150	VGPLVAGR	Albumin for NAT_5	190.848
151	VGEANPK	Albumin for NAT_6	482.571
152	AQGYSGLSVK	Albumin for NAT_6	285.491
153	NIQSLEVIGK	Albumin for NAT_6	160.789
154	ADGLAVIGVLMK	Albumin for NAT_6	21.1124
155	AVEDEATK	Albumin for NAT_6	527.883
156	GLLGAQAK	Albumin for NAT_6	615.346
157	GLGELQELYLK	Albumin for NAT_6	119.159
158	TLPPGLLTPTPK	Albumin for NAT_6	80.3385
159	LTEMETLQSQLMAEK	Albumin for NAT_6	81.8824
160	DTVQIHDITGK	Albumin for NAT_6	70.2381
161	TSTADYAMFK	Albumin for NAT_6	237.426
162	YEASILTHDSSIR	Albumin for NAT_6	153.72
163	DALSSVQESQVAQQAR	Albumin for NAT_6	49.256
164	DDVGDR	Albumin for NAT_6	63.4301
165	DMFQETMEAMR	Albumin for NAT_6	70.6845
166	ELLESYIDGR	Albumin for NAT_6	16.0342
167	GSLPTFR	Albumin for NAT_6	449.777
168	TVIGPDGHK	Albumin for NAT_6	143.322
169	VGAHAGEYGAEALER	Albumin for NAT_6	229.65
170	VNVDAVGGEALGR	Albumin for NAT_6	93.5826
171	VNVDEVGGEALGR	Albumin for NAT_6	63.1696
172	VSHLLGINVTDFTR	Albumin for NAT_6	210.658
173	ISQLTR	Albumin for NAT_6	457.831
174	HQLYIDETVNSNIPTNLR	Albumin for NAT_6	139.769
175	GTVEPQLEAR	Albumin for NAT_6	118.824
176	NLGTALAELR	Albumin for NAT_6	182.943
177	SAQPASAEPR	Albumin for NAT_6	257.757
178	GIDQNMFQK	Albumin for NAT_6	130.32
179	TLPAAAFR	Albumin for NAT_6	219.494
180	VGPLVAGR	Albumin for NAT_6	95.4241
181	VGEANPK	Albumin for NAT_7	241.285
182	AQGYSGLSVK	Albumin for NAT_7	142.746
183	NIQSLEVIGK	Albumin for NAT_7	80.3943
184	ADGLAVIGVLMK	Albumin for NAT_7	10.5562
185	AVEDEATK	Albumin for NAT_7	263.942
186	GLLGAQAK	Albumin for NAT_7	307.673
187	GLGELQELYLK	Albumin for NAT_7	59.5796
188	TLPPGLLTPTPK	Albumin for NAT_7	40.1693
189	LTEMETLQSQLMAEK	Albumin for NAT_7	40.9412
190	DTVQIHDITGK	Albumin for NAT_7	35.119
191	TSTADYAMFK	Albumin for NAT_7	118.713
192	YEASILTHDSSIR	Albumin for NAT_7	76.8601
193	DALSSVQESQVAQQAR	Albumin for NAT_7	24.628
194	DDVGDR	Albumin for NAT_7	31.715
195	DMFQETMEAMR	Albumin for NAT_7	35.3423
196	ELLESYIDGR	Albumin for NAT_7	8.01711
197	GSLPTFR	Albumin for NAT_7	224.888
198	TVIGPDGHK	Albumin for NAT_7	71.6611
199	VGAHAGEYGAEALER	Albumin for NAT_7	114.825
200	VNVDAVGGEALGR	Albumin for NAT_7	46.7913
201	VNVDEVGGEALGR	Albumin for NAT_7	31.5848
202	VSHLLGINVTDFTR	Albumin for NAT_7	105.329
203	ISQLTR	Albumin for NAT_7	228.916
204	HQLYIDETVNSNIPTNLR	Albumin for NAT_7	69.8847
205	GTVEPQLEAR	Albumin for NAT_7	59.4122
206	NLGTALAELR	Albumin for NAT_7	91.4714
207	SAQPASAEPR	Albumin for NAT_7	128.878
208	GIDQNMFQK	Albumin for NAT_7	65.16
209	TLPAAAFR	Albumin for NAT_7	109.747
210	VGPLVAGR	Albumin for NAT_7	47.7121
211	VGEANPK	Albumin for NAT_8	120.643
212	AQGYSGLSVK	Albumin for NAT_8	71.3728
213	NIQSLEVIGK	Albumin for NAT_8	40.1972
214	ADGLAVIGVLMK	Albumin for NAT_8	5.27809
215	AVEDEATK	Albumin for NAT_8	131.971
216	GLLGAQAK	Albumin for NAT_8	153.836
217	GLGELQELYLK	Albumin for NAT_8	29.7898
218	TLPPGLLTPTPK	Albumin for NAT_8	20.0846
219	LTEMETLQSQLMAEK	Albumin for NAT_8	20.4706
220	DTVQIHDITGK	Albumin for NAT_8	17.5595
221	TSTADYAMFK	Albumin for NAT_8	59.3564
222	YEASILTHDSSIR	Albumin for NAT_8	38.4301
223	DALSSVQESQVAQQAR	Albumin for NAT_8	12.314
224	DDVGDR	Albumin for NAT_8	15.8575
225	DMFQETMEAMR	Albumin for NAT_8	17.6711
226	ELLESYIDGR	Albumin for NAT_8	4.00856
227	GSLPTFR	Albumin for NAT_8	112.444
228	TVIGPDGHK	Albumin for NAT_8	35.8305
229	VGAHAGEYGAEALER	Albumin for NAT_8	57.4126
230	VNVDAVGGEALGR	Albumin for NAT_8	23.3956
231	VNVDEVGGEALGR	Albumin for NAT_8	15.7924
232	VSHLLGINVTDFTR	Albumin for NAT_8	52.6646
233	ISQLTR	Albumin for NAT_8	114.458
234	HQLYIDETVNSNIPTNLR	Albumin for NAT_8	34.9423
235	GTVEPQLEAR	Albumin for NAT_8	29.7061
236	NLGTALAELR	Albumin for NAT_8	45.7357
237	SAQPASAEPR	Albumin for NAT_8	64.4392
238	GIDQNMFQK	Albumin for NAT_8	32.58
239	TLPAAAFR	Albumin for NAT_8	54.8735
240	VGPLVAGR	Albumin for NAT_8	23.856
241	VGEANPK	Albumin for NAT_9	60.3213
242	AQGYSGLSVK	Albumin for NAT_9	35.6864
243	NIQSLEVIGK	Albumin for NAT_9	20.0986
244	ADGLAVIGVLMK	Albumin for NAT_9	2.63904
245	AVEDEATK	Albumin for NAT_9	65.9854
246	GLLGAQAK	Albumin for NAT_9	76.9182
247	GLGELQELYLK	Albumin for NAT_9	14.8949
248	TLPPGLLTPTPK	Albumin for NAT_9	10.0423
249	LTEMETLQSQLMAEK	Albumin for NAT_9	10.2353
250	DTVQIHDITGK	Albumin for NAT_9	8.77976
251	TSTADYAMFK	Albumin for NAT_9	29.6782
252	YEASILTHDSSIR	Albumin for NAT_9	19.215
253	DALSSVQESQVAQQAR	Albumin for NAT_9	6.15699
254	DDVGDR	Albumin for NAT_9	7.92876
255	DMFQETMEAMR	Albumin for NAT_9	8.83557
256	ELLESYIDGR	Albumin for NAT_9	2.00428
257	GSLPTFR	Albumin for NAT_9	56.2221
258	TVIGPDGHK	Albumin for NAT_9	17.9153
259	VGAHAGEYGAEALER	Albumin for NAT_9	28.7063
260	VNVDAVGGEALGR	Albumin for NAT_9	11.6978
261	VNVDEVGGEALGR	Albumin for NAT_9	7.89621
262	VSHLLGINVTDFTR	Albumin for NAT_9	26.3323
263	ISQLTR	Albumin for NAT_9	57.2289
264	HQLYIDETVNSNIPTNLR	Albumin for NAT_9	17.4712
265	GTVEPQLEAR	Albumin for NAT_9	14.8531
266	NLGTALAELR	Albumin for NAT_9	22.8678
267	SAQPASAEPR	Albumin for NAT_9	32.2196
268	GIDQNMFQK	Albumin for NAT_9	16.29
269	TLPAAAFR	Albumin for NAT_9	27.4368
270	VGPLVAGR	Albumin for NAT_9	11.928
271	VGEANPK	Albumin for NAT_10	30.1607
272	AQGYSGLSVK	Albumin for NAT_10	17.8432
273	NIQSLEVIGK	Albumin for NAT_10	10.0493
274	ADGLAVIGVLMK	Albumin for NAT_10	1.31952
275	AVEDEATK	Albumin for NAT_10	32.9927
276	GLLGAQAK	Albumin for NAT_10	38.4591
277	GLGELQELYLK	Albumin for NAT_10	7.44745
278	TLPPGLLTPTPK	Albumin for NAT_10	5.02116
279	LTEMETLQSQLMAEK	Albumin for NAT_10	5.11765
280	DTVQIHDITGK	Albumin for NAT_10	4.38988
281	TSTADYAMFK	Albumin for NAT_10	14.8391
282	YEASILTHDSSIR	Albumin for NAT_10	9.60751
283	DALSSVQESQVAQQAR	Albumin for NAT_10	3.0785
284	DDVGDR	Albumin for NAT_10	3.96438
285	DMFQETMEAMR	Albumin for NAT_10	4.41778
286	ELLESYIDGR	Albumin for NAT_10	1.00214
287	GSLPTFR	Albumin for NAT_10	28.111
288	TVIGPDGHK	Albumin for NAT_10	8.95764
289	VGAHAGEYGAEALER	Albumin for NAT_10	14.3531
290	VNVDAVGGEALGR	Albumin for NAT_10	5.84891
291	VNVDEVGGEALGR	Albumin for NAT_10	3.9481
292	VSHLLGINVTDFTR	Albumin for NAT_10	13.1662
293	ISQLTR	Albumin for NAT_10	28.6144
294	HQLYIDETVNSNIPTNLR	Albumin for NAT_10	8.73558
295	GTVEPQLEAR	Albumin for NAT_10	7.42653
296	NLGTALAELR	Albumin for NAT_10	11.4339
297	SAQPASAEPR	Albumin for NAT_10	16.1098
298	GIDQNMFQK	Albumin for NAT_10	8.145
299	TLPAAAFR	Albumin for NAT_10	13.7184
300	VGPLVAGR	Albumin for NAT_10	5.96401
301	VGEANPK	Albumin for NAT_11	15.0803
302	AQGYSGLSVK	Albumin for NAT_11	8.9216
303	NIQSLEVIGK	Albumin for NAT_11	5.02465
304	ADGLAVIGVLMK	Albumin for NAT_11	0.659761
305	AVEDEATK	Albumin for NAT_11	16.4963
306	GLLGAQAK	Albumin for NAT_11	19.2296
307	GLGELQELYLK	Albumin for NAT_11	3.72373
308	TLPPGLLTPTPK	Albumin for NAT_11	2.51058
309	LTEMETLQSQLMAEK	Albumin for NAT_11	2.55883
310	DTVQIHDITGK	Albumin for NAT_11	2.19494
311	TSTADYAMFK	Albumin for NAT_11	7.41955
312	YEASILTHDSSIR	Albumin for NAT_11	4.80376
313	DALSSVQESQVAQQAR	Albumin for NAT_11	1.53925
314	DDVGDR	Albumin for NAT_11	1.98219
315	DMFQETMEAMR	Albumin for NAT_11	2.20889
316	ELLESYIDGR	Albumin for NAT_11	0.50107
317	GSLPTFR	Albumin for NAT_11	14.0555
318	TVIGPDGHK	Albumin for NAT_11	4.47882
319	VGAHAGEYGAEALER	Albumin for NAT_11	7.17657
320	VNVDAVGGEALGR	Albumin for NAT_11	2.92446
321	VNVDEVGGEALGR	Albumin for NAT_11	1.97405
322	VSHLLGINVTDFTR	Albumin for NAT_11	6.58308
323	ISQLTR	Albumin for NAT_11	14.3072
324	HQLYIDETVNSNIPTNLR	Albumin for NAT_11	4.36779
325	GTVEPQLEAR	Albumin for NAT_11	3.71326
326	NLGTALAELR	Albumin for NAT_11	5.71696
327	SAQPASAEPR	Albumin for NAT_11	8.0549
328	GIDQNMFQK	Albumin for NAT_11	4.0725
329	TLPAAAFR	Albumin for NAT_11	6.85919
330	VGPLVAGR	Albumin for NAT_11	2.982
331	VGEANPK	Albumin for NAT_12	0
332	AQGYSGLSVK	Albumin for NAT_12	0
333	NIQSLEVIGK	Albumin for NAT_12	0
334	ADGLAVIGVLMK	Albumin for NAT_12	0
335	AVEDEATK	Albumin for NAT_12	0
336	GLLGAQAK	Albumin for NAT_12	0
337	GLGELQELYLK	Albumin for NAT_12	0
338	TLPPGLLTPTPK	Albumin for NAT_12	0
339	LTEMETLQSQLMAEK	Albumin for NAT_12	0
340	DTVQIHDITGK	Albumin for NAT_12	0
341	TSTADYAMFK	Albumin for NAT_12	0
342	YEASILTHDSSIR	Albumin for NAT_12	0
343	DALSSVQESQVAQQAR	Albumin for NAT_12	0
344	DDVGDR	Albumin for NAT_12	0
345	DMFQETMEAMR	Albumin for NAT_12	0
346	ELLESYIDGR	Albumin for NAT_12	0
347	GSLPTFR	Albumin for NAT_12	0
348	TVIGPDGHK	Albumin for NAT_12	0
349	VGAHAGEYGAEALER	Albumin for NAT_12	0
350	VNVDAVGGEALGR	Albumin for NAT_12	0
351	VNVDEVGGEALGR	Albumin for NAT_12	0
352	VSHLLGINVTDFTR	Albumin for NAT_12	0
353	ISQLTR	Albumin for NAT_12	0
354	HQLYIDETVNSNIPTNLR	Albumin for NAT_12	0
355	GTVEPQLEAR	Albumin for NAT_12	0
356	NLGTALAELR	Albumin for NAT_12	0
357	SAQPASAEPR	Albumin for NAT_12	0
358	GIDQNMFQK	Albumin for NAT_12	0
359	TLPAAAFR	Albumin for NAT_12	0
360	VGPLVAGR	Albumin for NAT_12	0
