## Supplemental 1 for "Quality control of blood plasma for mass-spectrometry proteomic research"

### Sheet: Sheet1
	NA	Albumin for NAT_1	Albumin for NAT_2	Albumin for NAT_3	Albumin for NAT_4	Albumin for NAT_5	Albumin for NAT_6	Albumin for NAT_7	Albumin for NAT_8	Albumin for NAT_9	Albumin for NAT_10	Albumin for NAT_11	Albumin for NAT_12
1	AALEDTLAETEAR	115.84	86.88	43.44	21.72	10.86	5.43	2.72	1.36	0.68	0.34	0.17	0
2	ADLFYDVEALDLESPK	105	78.75	39.37	19.69	9.84	4.92	2.46	1.23	0.62	0.31	0.15	0
3	AFPALTSLDLSDNPGLGER	131.29	98.47	49.23	24.62	12.31	6.15	3.08	1.54	0.77	0.38	0.19	0
4	AFQVWSDVTPLR	143.14	107.36	53.68	26.84	13.42	6.71	3.35	1.68	0.84	0.42	0.21	0
5	AIETFSGK	135.7	101.78	50.89	25.44	12.72	6.36	3.18	1.59	0.8	0.4	0.2	0
6	AIPVTQYLK	146.23	109.67	54.83	27.42	13.71	6.85	3.43	1.71	0.86	0.43	0.21	0
7	AKPALEDLR	134.1	100.58	50.29	25.14	12.57	6.29	3.14	1.57	0.79	0.39	0.2	0
8	ATEHLSTLSEK	118.23	88.67	44.34	22.17	11.08	5.54	2.77	1.39	0.69	0.35	0.17	0
9	DDLYVSDAFHK	131.51	98.63	49.32	24.66	12.33	6.16	3.08	1.54	0.77	0.39	0.19	0
10	DFDFVPPVVR	121.81	91.36	45.68	22.84	11.42	5.71	2.85	1.43	0.71	0.36	0.18	0
11	DFVQPPTK	118.87	89.15	44.57	22.29	11.14	5.57	2.79	1.39	0.7	0.35	0.17	0
12	EAVEEPSSK	109.71	82.28	41.14	20.57	10.29	5.14	2.57	1.29	0.64	0.32	0.16	0
13	EHVAHLLFLR	135.01	101.25	50.63	25.31	12.66	6.33	3.16	1.58	0.79	0.4	0.2	0
14	ELQDLALQGAK	113.03	84.77	42.39	21.19	10.6	5.3	2.65	1.32	0.66	0.33	0.17	0
15	EPAPTTPK	136.86	102.64	51.32	25.66	12.83	6.42	3.21	1.6	0.8	0.4	0.2	0
16	EQEVVDK	147.44	110.58	55.29	27.64	13.82	6.91	3.46	1.73	0.86	0.43	0.22	0
17	ESDTSYVSLK	107.69	80.77	40.38	20.19	10.1	5.05	2.52	1.26	0.63	0.32	0.16	0
18	EYQDLLNVK	125.83	94.37	47.18	23.59	11.8	5.9	2.95	1.47	0.74	0.37	0.18	0
19	FLVGPDGIPIMR	106.18	79.63	39.82	19.91	9.95	4.98	2.49	1.24	0.62	0.31	0.16	0
20	FVGTPEVNQTTLYQR	110.32	82.74	41.37	20.68	10.34	5.17	2.59	1.29	0.65	0.32	0.16	0
21	GAYPLSIEPIGVR	131.1	98.32	49.16	24.58	12.29	6.15	3.07	1.54	0.77	0.38	0.19	0
22	GDFSSANNR	124.9	93.68	46.84	23.42	11.71	5.85	2.93	1.46	0.73	0.37	0.18	0
23	GFQALGDAADIR	121.8	91.35	45.67	22.84	11.42	5.71	2.85	1.43	0.71	0.36	0.18	0
24	GNDVAFHFNPR	119.9	89.93	44.96	22.48	11.24	5.62	2.81	1.41	0.7	0.35	0.18	0
25	HSGFEDELSEVLENQSSQAELK	130.9	98.17	49.09	24.54	12.27	6.14	3.07	1.53	0.77	0.38	0.19	0
26	HTLNQIDEVK	215.94	161.96	80.98	40.49	20.24	10.12	5.06	2.53	1.27	0.63	0.32	0
27	IESSSLQGLGR	129.44	97.08	48.54	24.27	12.13	6.07	3.03	1.52	0.76	0.38	0.19	0
28	ILDDLSPR	97.22	72.91	36.46	18.23	9.11	4.56	2.28	1.14	0.57	0.28	0.14	0
29	IQVLVEPDHFK	104.36	78.27	39.14	19.57	9.78	4.89	2.45	1.22	0.61	0.31	0.15	0
30	ITPNLAEFAFSLYR	116.32	87.24	43.62	21.81	10.9	5.45	2.73	1.36	0.68	0.34	0.17	0
31	LGTFEVEDQIEAAR	100.59	75.44	37.72	18.86	9.43	4.72	2.36	1.18	0.59	0.29	0.15	0
32	LNILNNNYK	122.82	92.12	46.06	23.03	11.51	5.76	2.88	1.44	0.72	0.36	0.18	0
33	LPNNVLQEK	142.14	106.61	53.3	26.65	13.33	6.66	3.33	1.67	0.83	0.42	0.21	0
34	LSSPAVITDK	93.41	70.06	35.03	17.51	8.76	4.38	2.19	1.09	0.55	0.27	0.14	0
35	NSHPVQVGR	174.97	131.23	65.62	32.81	16.4	8.2	4.1	2.05	1.03	0.51	0.26	0
36	SDALQLGLGK	123.35	92.51	46.25	23.13	11.56	5.78	2.89	1.45	0.72	0.36	0.18	0
37	SLDFTELDVAAEK	114.35	85.76	42.88	21.44	10.72	5.36	2.68	1.34	0.67	0.34	0.17	0
38	SQSEEPEGR	97.75	73.31	36.66	18.33	9.16	4.58	2.29	1.15	0.57	0.29	0.14	0
39	SWDVTRPLR	150.24	112.68	56.34	28.17	14.08	7.04	3.52	1.76	0.88	0.44	0.22	0
40	TDEHDLMLLK	132.74	99.56	49.78	24.89	12.44	6.22	3.11	1.56	0.78	0.39	0.19	0
41	TNQVNSGGVLLR	147.3	110.48	55.24	27.62	13.81	6.9	3.45	1.73	0.86	0.43	0.22	0
42	VGDTYERPK	171.36	128.52	64.26	32.13	16.06	8.03	4.02	2.01	1	0.5	0.25	0
43	VLDAVR	145.12	108.84	54.42	27.21	13.61	6.8	3.4	1.7	0.85	0.43	0.21	0
44	VLSLAQEQVGGSPEK	110.96	83.22	41.61	20.81	10.4	5.2	2.6	1.3	0.65	0.33	0.16	0
45	VNELGRPAR	130.3	97.72	48.86	24.43	12.22	6.11	3.05	1.53	0.76	0.38	0.19	0
46	VVKPEGSR	149.55	112.16	56.08	28.04	14.02	7.01	3.51	1.75	0.88	0.44	0.22	0
47	VYTVDLGR	97.92	73.44	36.72	18.36	9.18	4.59	2.29	1.15	0.57	0.29	0.14	0
48	WYFDVTEGK	139.53	104.65	52.32	26.16	13.08	6.54	3.27	1.64	0.82	0.41	0.2	0
49	YLGEEYVK	124.38	93.29	46.64	23.32	11.66	5.83	2.92	1.46	0.73	0.36	0.18	0
